# N-Terminus of *Drosophila Melanogaster* MSL1 Is Critical for Dosage Compensation

**DOI:** 10.1101/2020.11.11.378323

**Authors:** Valentin Babosha, Natalia Klimenko, Anastasia Revel-Muroz, Evgeniya Tikhonova, Pavel Georgiev, Oksana Maksimenko

**Affiliations:** Department of the Control of Genetic Processes, Institute of Gene Biology, Russian Academy of Sciences, 34/5 Vavilova St., Moscow 119334, Russia; Center for Precision Genome Editing and Genetic Technologies for Biomedicine, Institute of Gene Biology, Russian Academy of Sciences, 34/5 Vavilova St., Moscow 119334, Russia

**Keywords:** sex determination, transcription factor, MSL2, MSL3, RNA-protein interaction, MSL complex

## Abstract

The male-specific lethal complex (MSL), which consists of five proteins and two non-coding roX RNAs, is involved in the transcriptional enhancement of X-linked genes to compensate for the sex chromosome monosomy in *Drosophila* XY males compared with XX females. The MSL1 and MSL2 proteins form the heterotetrameric core of MSL complex and are critical for the specific recruitment of the complex to the high-affinity “entry” sites (HAS) on the X chromosome. In this study, we demonstrated that the N-terminal region of MSL1 is critical for stability and functions of MSL1. Amino acid deletions and substitutions in the N-terminal region of MSL1 strongly affect both the interaction with roX2 RNA and the MSL complex binding to HAS on the X chromosome. In particular, substitution of the conserved N-terminal amino-acids 3-7 in MSL1 (MSL1^GS^) affects male viability similar to the inactivation of genes encoding roX RNAs. In addition, MSL1^GS^ binds to promoters such as MSL1^WT^ but does not co-bind with MSL2 and MSL3 to X chromosomal HAS. However, overexpression of MSL2 partially restores the dosage compensation. Thus, the interaction of MSL1 with roX RNA is critical for the efficient assembly of the MSL complex on HAS of the male X chromosome.
