## Supplemental Table Fig1 sd1 for "N-Terminus of *Drosophila Melanogaster* MSL1 Is Critical for Dosage Compensation"

### Sheet: f1s1
The numbers of males and females expressing MSL1 variants in the msl-1-null background and obtained in three independent experiments
	msl-1γ269/msl-1L60 Ubi-msl-1*/Ubi-msl-1* males	msl-1γ269/msl-1L60 Ubi-msl-1*/Ubi-msl-1* females
MSL1WT*	159	233
	298	496
	249	341
MSL1Δ1-15**	0	201
	0	82
	0	375
MSL1Δ1-85**	0	161
	0	271
	0	94
MSL1Δ8-20*	21	82
	67	214
	49	133
MSL1Δ24-39*	188	586
	127	470
	142	477
MSL1Δ41-85**	0	94
	0	142
	0	302
MSL1Δ41-65**	0	71
	0	222
	0	184
MSL1Δ66-85*	131	192
	187	289
	163	268
*The numbers of males and females carrying MSL1WT, MSL1Δ66-85 and MSL1Δ24-39 variants in msl-1- (msl-1L60/ msl-1γ269); Ubi:msl-1*/Ubi:msl-1* lines.
**The numbers of males and females carrying MSL1Δ1-15, MSL1Δ1-85 and MSL1Δ41-85 variants obtained in crosses between females and males with msl-1-/ CyO, GFP; Ubi:msl-1*/Ubi:msl-1* genotype.
