## Supplemental Table Fig3 sd1 for "N-Terminus of *Drosophila Melanogaster* MSL1 Is Critical for Dosage Compensation"

### Sheet: f3s1
The numbers of males and females expressing MSL1 variants in the msl-1-null background and obtained in three independent experiments
	msl-1γ269/msl-1L60 Ubi-msl-1*/Ubi-msl-1* males	msl-1γ269/msl-1L60 Ubi-msl-1*/Ubi-msl-1* females
MSL1WT	42	56
	21	29
	47	60
MSL12A	22	31
	26	29
	47	58
MSL13S	70	84
	24	27
	41	59
MSL1GS	5	212
	3	222
	4	192
The numbers of males and females carrying MSL1WT, MSL12A , MSL13S and MSL1GS variants in msl-1L60/ msl-1γ269; Ubi:msl-1*/Ubi:msl-1* lines.
