## Supplemental Table Fig3 sd2 for "N-Terminus of *Drosophila Melanogaster* MSL1 Is Critical for Dosage Compensation"

### Sheet: f3s2
The numbers of males and females expressing MSL2WT and MSL1 variants in the msl-1-null background and obtained in three independent experiments
	msl-1γ269/msl-1L60 Ubi-msl-1*/Ubi-msl-2 males	msl-1γ269/msl-1L60 Ubi-msl-1*/Ubi-msl-2 females
MSL1Δ8-20	98	119
	25	33
	36	35
MSL1GS	132	479
	77	349
	29	92
MSL1Δ1-15	0	58
	0	112
	0	102
MSL1Δ41-65	0	97
	0	82
	0	117
*The numbers of males and females carrying MSL1* variants (MSL1GS and MSL1Δ8-20) and MSl2WT in msl-1L60/ msl-1γ269 (msl-1-) background obtained in crosses between males msl-1-; Ubi:msl-1*/Ubi:msl-1* and females msl-1-; Ubi:msl-2/Ubi:msl-2.
**The numbers of males and females carrying MSL1Δ1-15/MSL2WT and MSL1Δ41-65/MSl2WT variants obtained in crosses between males with msl-1-/ CyO, GFP; Ubi:msl-1*/Ubi:msl-1* and females msl-1-; Ubi:msl-2/Ubi:msl-2.
