## Supplemental Table Fig5 sd1 for "N-Terminus of *Drosophila Melanogaster* MSL1 Is Critical for Dosage Compensation"

### Sheet: f6s1
A list of HAS regions
chr	start	end
chrX	253808	253809
chrX	623067	623068
chrX	923983	923984
chrX	1515060	1515061
chrX	1785088	1785089
chrX	1860010	1860011
chrX	1904203	1904204
chrX	1925512	1925513
chrX	2078258	2078259
chrX	2113202	2113203
chrX	2150302	2150303
chrX	2156081	2156082
chrX	2268269	2268270
chrX	3488372	3488373
chrX	3699655	3699656
chrX	3702482	3702483
chrX	3954164	3954165
chrX	4361793	4361794
chrX	4656443	4656444
chrX	4914765	4914766
chrX	4927578	4927579
chrX	5083983	5083984
chrX	5328109	5328110
chrX	5877897	5877898
chrX	5904469	5904470
chrX	6240412	6240413
chrX	6257636	6257637
chrX	6292700	6292701
chrX	6536835	6536836
chrX	6669190	6669191
chrX	7685776	7685777
chrX	7959534	7959535
chrX	7961116	7961117
chrX	8063599	8063600
chrX	8167737	8167738
chrX	8431160	8431161
chrX	8605111	8605112
chrX	8716909	8716910
chrX	8873891	8873892
chrX	9023551	9023552
chrX	9094105	9094106
chrX	9174111	9174112
chrX	9245992	9245993
chrX	9255207	9255208
chrX	9623074	9623075
chrX	9666641	9666642
chrX	9667723	9667724
chrX	9781092	9781093
chrX	10598175	10598176
chrX	10760171	10760172
chrX	10790536	10790537
chrX	10791760	10791761
chrX	11360835	11360836
chrX	11604356	11604357
chrX	11796410	11796411
chrX	11831432	11831433
chrX	11893858	11893859
chrX	11920924	11920925
chrX	12459764	12459765
chrX	12585302	12585303
chrX	12602398	12602399
chrX	12634126	12634127
chrX	13131188	13131189
chrX	13293710	13293711
chrX	13381127	13381128
chrX	13619678	13619679
chrX	13625123	13625124
chrX	13664200	13664201
chrX	13731207	13731208
chrX	13805729	13805730
chrX	14232593	14232594
chrX	14585112	14585113
chrX	15326100	15326101
chrX	15447271	15447272
chrX	15484843	15484844
chrX	15742659	15742660
chrX	15882814	15882815
chrX	15927775	15927776
chrX	16081494	16081495
chrX	16290647	16290648
chrX	16381852	16381853
chrX	16443298	16443299
chrX	16452199	16452200
chrX	16548656	16548657
chrX	16563467	16563468
chrX	16614631	16614632
chrX	16653186	16653187
chrX	16956625	16956626
chrX	17193190	17193191
chrX	17606366	17606367
chrX	17848010	17848011
chrX	17867895	17867896
chrX	18636501	18636502
chrX	19264581	19264582
chrX	19510453	19510454
chrX	19569916	19569917
chrX	20231024	20231025
chrX	20231619	20231620
chrX	20470880	20470881
chrX	20521947	20521948
chrX	21328161	21328162
chrX	21332541	21332542
chrX	21385387	21385388
chrX	23008863	23008864
chrX	1899557	1899958
chrX	1907957	1908758
chrX	2041457	2041858
chrX	2149557	2150258
chrX	2732157	2732458
chrX	4687676	4688477
chrX	4702576	4702977
chrX	5329076	5329377
chrX	5689676	5690177
chrX	8063877	8064378
chrX	11792477	11792878
chrX	13296876	13297377
chrX	13337676	13338077
chrX	15484876	15485277
chrX	15733676	15734677
chrX	16320276	16320577
chrX	16610376	16611177
chrX	16654776	16655377
chrX	17820376	17820677
chrX	18375876	18376177
chrX	20236090	20236491
chrX	21052637	21053438
chrX	21323737	21324038
chrX	22461114	22461615
chrX	1218592	1218893
chrX	2121457	2122458
chrX	2608657	2609358
chrX	2718357	2720158
chrX	5616776	5617777
chrX	8560477	8561678
chrX	9573192	9573793
chrX	10475895	10477096
chrX	11456795	11457196
chrX	12023076	12023677
chrX	13079876	13081577
chrX	13090176	13090677
chrX	16599076	16600477
chrX	21030237	21030838
chrX	3481732	3483032
chrX	3792103	3792159
chrX	3792160	3792402
chrX	3792403	3792759
chrX	3801186	3801240
chrX	3801241	3801514
chrX	3801791	3801852
chrX	3949760	3950560
chrX	6228750	6229450
chrX	10921928	10922629
chrX	11399741	11400543
chrX	12710352	12711052
chrX	12752228	12753054
chrX	13389516	13390240
chrX	14105274	14105457
chrX	14105458	14105673
chrX	14105675	14114796
chrX	16727444	16729044
chrX	19730404	19731358
chrX	20231798	20232602
chrX	797796	798896
chrX	1373848	1375448
chrX	1462276	1462976
chrX	1892689	1894291
chrX	2024130	2025400
chrX	2231279	2232579
chrX	2598677	2599639
chrX	4544030	4545355
chrX	5075241	5076631
chrX	5414512	5416152
chrX	5669712	5671112
chrX	6231350	6232396
chrX	6278776	6279964
chrX	6370135	6371635
chrX	6537730	6538430
chrX	6669351	6670868
chrX	8087808	8088572
chrX	8134141	8135941
chrX	8403112	8405930
chrX	9330751	9332081
chrX	9875802	9876802
chrX	10072290	10072990
chrX	10771577	10772441
chrX	10864721	10866597
chrX	11828127	11829196
chrX	12648714	12651368
chrX	13263068	13263796
chrX	13770214	13771248
chrX	14102731	14105272
chrX	14116296	14118196
chrX	15834047	15835099
chrX	15875144	15876944
chrX	15995413	15997041
chrX	16309790	16310672
chrX	16356148	16357448
chrX	16561805	16562831
chrX	16881950	16882950
chrX	17075718	17077371
chrX	17284906	17286205
chrX	17644905	17646005
chrX	17704953	17707119
chrX	17925930	17927206
chrX	19195629	19197246
chrX	19272346	19273546
chrX	19688271	19690366
chrX	19858881	19859781
chrX	20158570	20159686
chrX	21231321	21232521
chrX	22468131	22469339
chrX	22534661	22536807
chrX	3790276	3792102
chrX	3799976	3801185
chrX	10473095	10474696
chrX	12759576	12762199
chrX	18093120	18095177
chrX	472357	473157
chrX	652570	656293
chrX	761392	763568
chrX	1042192	1044312
chrX	1480460	1483193
chrX	1691657	1694558
chrX	1879757	1881847
chrX	2061895	2063495
chrX	2178157	2180558
chrX	2342357	2344558
chrX	2445588	2447288
chrX	2626564	2627764
chrX	2733157	2735458
chrX	3859235	3862604
chrX	4126680	4128058
chrX	4684056	4685077
chrX	4704276	4706544
chrX	5759235	5760799
chrX	5787477	5790179
chrX	5910418	5912978
chrX	6082212	6083778
chrX	6811177	6812812
chrX	7286177	7289645
chrX	7319843	7323326
chrX	7724439	7725878
chrX	7896277	7897975
chrX	8048792	8049904
chrX	8248071	8249078
chrX	8688554	8690178
chrX	8904975	8906278
chrX	9144711	9145511
chrX	9552447	9553893
chrX	9684292	9687762
chrX	10224487	10225731
chrX	10381892	10383127
chrX	10463092	10464357
chrX	10850795	10852396
chrX	11144293	11145730
chrX	11163367	11164496
chrX	11396599	11399078
chrX	11578495	11581496
chrX	11701368	11704102
chrX	11722635	11723758
chrX	11864478	11867206
chrX	12010000	12012577
chrX	12715450	12716377
chrX	12909976	12912963
chrX	13199320	13202352
chrX	13340863	13343431
chrX	13420292	13421477
chrX	13736176	13737681
chrX	13826476	13827677
chrX	13995876	13997712
chrX	14826952	14829146
chrX	15050657	15053929
chrX	15084776	15087920
chrX	15583109	15585309
chrX	15729705	15731737
chrX	15799476	15802689
chrX	15859976	15861790
chrX	16273366	16274877
chrX	16606979	16608844
chrX	16795571	16798734
chrX	17136527	17139459
chrX	17154382	17155582
chrX	17653860	17656577
chrX	17820923	17823177
chrX	18097876	18098877
chrX	18374195	18375377
chrX	18494715	18496406
chrX	18653376	18655187
chrX	18789430	18791130
chrX	18848590	18850172
chrX	18887220	18888877
chrX	19489467	19490767
chrX	19577776	19579977
chrX	19624317	19625217
chrX	19639976	19641833
chrX	19741047	19741877
chrX	20023683	20025772
chrX	20411137	20412299
chrX	21049280	21052393
chrX	21316923	21319538
chrX	21368337	21370213
