## Supplemental Table Fig5 sd2 for "N-Terminus of *Drosophila Melanogaster* MSL1 Is Critical for Dosage Compensation"

### Sheet: f8s1
A list of unique MSL1 peaks for ♀ M1[wt]+MSL2 fly line
seqnames	start	end	MSL type	cluster
chrX	798096	798596	MSL1 MSL2 overlapping	1
chrX	923733	924233	MSL1 MSL2 overlapping	1
chrX	1218492	1218992	MSL1 MSL2 overlapping	1
chrX	1462376	1462876	MSL1 MSL2 overlapping	1
chrX	1514810	1515310	MSL1 MSL2 overlapping	1
chrX	1692857	1693357	MSL1 MSL2 overlapping	1
chrX	1859760	1860260	MSL1 MSL2 overlapping	1
chrX	1893240	1893740	MSL1 MSL2 overlapping	1
chrX	1908107	1908607	MSL1 MSL2 overlapping	1
chrX	2041407	2041907	MSL1 MSL2 overlapping	1
chrX	2062445	2062945	MSL1 MSL2 overlapping	1
chrX	2078008	2078508	MSL1 MSL2 overlapping	1
chrX	2121707	2122207	MSL1 MSL2 overlapping	1
chrX	2155831	2156331	MSL1 MSL2 overlapping	1
chrX	2179107	2179607	MSL1 MSL2 overlapping	1
chrX	2231679	2232179	MSL1 MSL2 overlapping	1
chrX	2268019	2268519	MSL1 MSL2 overlapping	1
chrX	2446188	2446688	MSL1 MSL2 overlapping	1
chrX	2608300	2608800	MSL1 MSL2 overlapping	1
chrX	2626914	2627414	MSL1 MSL2 overlapping	1
chrX	2719007	2719507	MSL1 MSL2 overlapping	1
chrX	2734057	2734557	MSL1 MSL2 overlapping	1
chrX	3482132	3482632	MSL1 MSL2 overlapping	1
chrX	3699242	3699742	MSL1 MSL2 overlapping	1
chrX	3699405	3699905	MSL1 MSL2 overlapping	1
chrX	3949910	3950410	MSL1 MSL2 overlapping	1
chrX	4361543	4362043	MSL1 MSL2 overlapping	1
chrX	4687826	4688326	MSL1 MSL2 overlapping	1
chrX	4702526	4703026	MSL1 MSL2 overlapping	1
chrX	5327859	5328359	MSL1 MSL2 overlapping	1
chrX	5328976	5329476	MSL1 MSL2 overlapping	1
chrX	5415082	5415582	MSL1 MSL2 overlapping	1
chrX	5617026	5617526	MSL1 MSL2 overlapping	1
chrX	5689676	5690176	MSL1 MSL2 overlapping	1
chrX	6231623	6232123	MSL1 MSL2 overlapping	1
chrX	6292450	6292950	MSL1 MSL2 overlapping	1
chrX	7959284	7959784	MSL1 MSL2 overlapping	1
chrX	7959403	7959903	MSL1 MSL2 overlapping	1
chrX	8063877	8064377	MSL1 MSL2 overlapping	1
chrX	8167487	8167987	MSL1 MSL2 overlapping	1
chrX	8873641	8874141	MSL1 MSL2 overlapping	1
chrX	9093855	9094355	MSL1 MSL2 overlapping	1
chrX	9144308	9144808	MSL1 MSL2 overlapping	1
chrX	9144861	9145361	MSL1 MSL2 overlapping	1
chrX	9173912	9174412	MSL1 MSL2 overlapping	1
chrX	9254957	9255457	MSL1 MSL2 overlapping	1
chrX	9573242	9573742	MSL1 MSL2 overlapping	1
chrX	9666391	9666891	MSL1 MSL2 overlapping	1
chrX	9685777	9686277	MSL1 MSL2 overlapping	1
chrX	9780842	9781342	MSL1 MSL2 overlapping	1
chrX	10072390	10072890	MSL1 MSL2 overlapping	1
chrX	10224859	10225359	MSL1 MSL2 overlapping	1
chrX	10382260	10382760	MSL1 MSL2 overlapping	1
chrX	10476245	10476745	MSL1 MSL2 overlapping	1
chrX	10760301	10760801	MSL1 MSL2 overlapping	1
chrX	11163681	11164181	MSL1 MSL2 overlapping	1
chrX	11397589	11398089	MSL1 MSL2 overlapping	1
chrX	11456745	11457245	MSL1 MSL2 overlapping	1
chrX	11604106	11604606	MSL1 MSL2 overlapping	1
chrX	11722947	11723447	MSL1 MSL2 overlapping	1
chrX	11792427	11792927	MSL1 MSL2 overlapping	1
chrX	11796398	11796898	MSL1 MSL2 overlapping	1
chrX	11828411	11828911	MSL1 MSL2 overlapping	1
chrX	11831182	11831682	MSL1 MSL2 overlapping	1
chrX	11865592	11866092	MSL1 MSL2 overlapping	1
chrX	11893608	11894108	MSL1 MSL2 overlapping	1
chrX	11893848	11894348	MSL1 MSL2 overlapping	1
chrX	12011038	12011538	MSL1 MSL2 overlapping	1
chrX	12633876	12634376	MSL1 MSL2 overlapping	1
chrX	12710452	12710952	MSL1 MSL2 overlapping	1
chrX	12710504	12711004	MSL1 MSL2 overlapping	1
chrX	12752391	12752891	MSL1 MSL2 overlapping	1
chrX	13130938	13131438	MSL1 MSL2 overlapping	1
chrX	13263182	13263682	MSL1 MSL2 overlapping	1
chrX	13293460	13293960	MSL1 MSL2 overlapping	1
chrX	13380877	13381377	MSL1 MSL2 overlapping	1
chrX	13420073	13420573	MSL1 MSL2 overlapping	1
chrX	13624873	13625373	MSL1 MSL2 overlapping	1
chrX	13730957	13731457	MSL1 MSL2 overlapping	1
chrX	13805479	13805979	MSL1 MSL2 overlapping	1
chrX	13826826	13827326	MSL1 MSL2 overlapping	1
chrX	14103714	14104214	MSL1 MSL2 overlapping	1
chrX	14103751	14104251	MSL1 MSL2 overlapping	1
chrX	14232343	14232843	MSL1 MSL2 overlapping	1
chrX	15447021	15447521	MSL1 MSL2 overlapping	1
chrX	15484593	15485093	MSL1 MSL2 overlapping	1
chrX	15484826	15485326	MSL1 MSL2 overlapping	1
chrX	15733926	15734426	MSL1 MSL2 overlapping	1
chrX	15734161	15734661	MSL1 MSL2 overlapping	1
chrX	15927498	15927998	MSL1 MSL2 overlapping	1
chrX	15927525	15928025	MSL1 MSL2 overlapping	1
chrX	16309981	16310481	MSL1 MSL2 overlapping	1
chrX	16320176	16320676	MSL1 MSL2 overlapping	1
chrX	16356548	16357048	MSL1 MSL2 overlapping	1
chrX	16548406	16548906	MSL1 MSL2 overlapping	1
chrX	16562068	16562568	MSL1 MSL2 overlapping	1
chrX	16610526	16611026	MSL1 MSL2 overlapping	1
chrX	16652936	16653436	MSL1 MSL2 overlapping	1
chrX	16727994	16728494	MSL1 MSL2 overlapping	1
chrX	16956375	16956875	MSL1 MSL2 overlapping	1
chrX	17076294	17076794	MSL1 MSL2 overlapping	1
chrX	17137743	17138243	MSL1 MSL2 overlapping	1
chrX	17154732	17155232	MSL1 MSL2 overlapping	1
chrX	17192940	17193440	MSL1 MSL2 overlapping	1
chrX	17654968	17655468	MSL1 MSL2 overlapping	1
chrX	18093898	18094398	MSL1 MSL2 overlapping	1
chrX	18098126	18098626	MSL1 MSL2 overlapping	1
chrX	18375776	18376276	MSL1 MSL2 overlapping	1
chrX	18495311	18495811	MSL1 MSL2 overlapping	1
chrX	18790030	18790530	MSL1 MSL2 overlapping	1
chrX	18887798	18888298	MSL1 MSL2 overlapping	1
chrX	19196187	19196687	MSL1 MSL2 overlapping	1
chrX	19264331	19264831	MSL1 MSL2 overlapping	1
chrX	19489867	19490367	MSL1 MSL2 overlapping	1
chrX	19624517	19625017	MSL1 MSL2 overlapping	1
chrX	19687983	19688483	MSL1 MSL2 overlapping	1
chrX	19731733	19732233	MSL1 MSL2 overlapping	1
chrX	19858866	19859366	MSL1 MSL2 overlapping	1
chrX	19859081	19859581	MSL1 MSL2 overlapping	1
chrX	20230774	20231274	MSL1 MSL2 overlapping	1
chrX	20231369	20231869	MSL1 MSL2 overlapping	1
chrX	20235613	20236113	MSL1 MSL2 overlapping	1
chrX	20236040	20236540	MSL1 MSL2 overlapping	1
chrX	20470630	20471130	MSL1 MSL2 overlapping	1
chrX	20521697	20522197	MSL1 MSL2 overlapping	1
chrX	21030287	21030787	MSL1 MSL2 overlapping	1
chrX	21050586	21051086	MSL1 MSL2 overlapping	1
chrX	21052787	21053287	MSL1 MSL2 overlapping	1
chrX	21317981	21318481	MSL1 MSL2 overlapping	1
chrX	21331977	21332477	MSL1 MSL2 overlapping	1
chrX	21332291	21332791	MSL1 MSL2 overlapping	1
chrX	22461114	22461614	MSL1 MSL2 overlapping	1
chrX	22468485	22468985	MSL1 MSL2 overlapping	1
chrX	472507	473007	MSL1 MSL2 overlapping	2
chrX	654182	654682	MSL1 MSL2 overlapping	2
chrX	762230	762730	MSL1 MSL2 overlapping	2
chrX	1043002	1043502	MSL1 MSL2 overlapping	2
chrX	1374398	1374898	MSL1 MSL2 overlapping	2
chrX	1481576	1482076	MSL1 MSL2 overlapping	2
chrX	1784838	1785338	MSL1 MSL2 overlapping	2
chrX	1880552	1881052	MSL1 MSL2 overlapping	2
chrX	2150052	2150552	MSL1 MSL2 overlapping	2
chrX	2343207	2343707	MSL1 MSL2 overlapping	2
chrX	2608757	2609257	MSL1 MSL2 overlapping	2
chrX	2732057	2732557	MSL1 MSL2 overlapping	2
chrX	3860669	3861169	MSL1 MSL2 overlapping	2
chrX	3953914	3954414	MSL1 MSL2 overlapping	2
chrX	4684316	4684816	MSL1 MSL2 overlapping	2
chrX	4705160	4705660	MSL1 MSL2 overlapping	2
chrX	5075686	5076186	MSL1 MSL2 overlapping	2
chrX	5083733	5084233	MSL1 MSL2 overlapping	2
chrX	5759767	5760267	MSL1 MSL2 overlapping	2
chrX	5788578	5789078	MSL1 MSL2 overlapping	2
chrX	6279120	6279620	MSL1 MSL2 overlapping	2
chrX	6370635	6371135	MSL1 MSL2 overlapping	2
chrX	6370747	6371247	MSL1 MSL2 overlapping	2
chrX	6536585	6537085	MSL1 MSL2 overlapping	2
chrX	6537830	6538330	MSL1 MSL2 overlapping	2
chrX	6668940	6669440	MSL1 MSL2 overlapping	2
chrX	6669859	6670359	MSL1 MSL2 overlapping	2
chrX	6811745	6812245	MSL1 MSL2 overlapping	2
chrX	7287661	7288161	MSL1 MSL2 overlapping	2
chrX	7724909	7725409	MSL1 MSL2 overlapping	2
chrX	8049098	8049598	MSL1 MSL2 overlapping	2
chrX	8063349	8063849	MSL1 MSL2 overlapping	2
chrX	8248325	8248825	MSL1 MSL2 overlapping	2
chrX	8560827	8561327	MSL1 MSL2 overlapping	2
chrX	8689116	8689616	MSL1 MSL2 overlapping	2
chrX	8905377	8905877	MSL1 MSL2 overlapping	2
chrX	9023301	9023801	MSL1 MSL2 overlapping	2
chrX	9552920	9553420	MSL1 MSL2 overlapping	2
chrX	9622824	9623324	MSL1 MSL2 overlapping	2
chrX	9876052	9876552	MSL1 MSL2 overlapping	2
chrX	10463474	10463974	MSL1 MSL2 overlapping	2
chrX	10473645	10474145	MSL1 MSL2 overlapping	2
chrX	10771759	10772259	MSL1 MSL2 overlapping	2
chrX	10851345	10851845	MSL1 MSL2 overlapping	2
chrX	10865409	10865909	MSL1 MSL2 overlapping	2
chrX	11144761	11145261	MSL1 MSL2 overlapping	2
chrX	11579745	11580245	MSL1 MSL2 overlapping	2
chrX	11796160	11796660	MSL1 MSL2 overlapping	2
chrX	11920674	11921174	MSL1 MSL2 overlapping	2
chrX	12649791	12650291	MSL1 MSL2 overlapping	2
chrX	12715664	12716164	MSL1 MSL2 overlapping	2
chrX	12760638	12761138	MSL1 MSL2 overlapping	2
chrX	12911220	12911720	MSL1 MSL2 overlapping	2
chrX	13080476	13080976	MSL1 MSL2 overlapping	2
chrX	13090176	13090676	MSL1 MSL2 overlapping	2
chrX	13200586	13201086	MSL1 MSL2 overlapping	2
chrX	13341897	13342397	MSL1 MSL2 overlapping	2
chrX	13770481	13770981	MSL1 MSL2 overlapping	2
chrX	13996544	13997044	MSL1 MSL2 overlapping	2
chrX	14584862	14585362	MSL1 MSL2 overlapping	2
chrX	15052043	15052543	MSL1 MSL2 overlapping	2
chrX	15086098	15086598	MSL1 MSL2 overlapping	2
chrX	15325850	15326350	MSL1 MSL2 overlapping	2
chrX	15583959	15584459	MSL1 MSL2 overlapping	2
chrX	15730471	15730971	MSL1 MSL2 overlapping	2
chrX	15742409	15742909	MSL1 MSL2 overlapping	2
chrX	15800832	15801332	MSL1 MSL2 overlapping	2
chrX	15860633	15861133	MSL1 MSL2 overlapping	2
chrX	16273872	16274372	MSL1 MSL2 overlapping	2
chrX	16607661	16608161	MSL1 MSL2 overlapping	2
chrX	17285306	17285806	MSL1 MSL2 overlapping	2
chrX	17606116	17606616	MSL1 MSL2 overlapping	2
chrX	17705786	17706286	MSL1 MSL2 overlapping	2
chrX	18374536	18375036	MSL1 MSL2 overlapping	2
chrX	18636251	18636751	MSL1 MSL2 overlapping	2
chrX	18654032	18654532	MSL1 MSL2 overlapping	2
chrX	18849131	18849631	MSL1 MSL2 overlapping	2
chrX	19272696	19273196	MSL1 MSL2 overlapping	2
chrX	19640654	19641154	MSL1 MSL2 overlapping	2
chrX	19741212	19741712	MSL1 MSL2 overlapping	2
chrX	20024477	20024977	MSL1 MSL2 overlapping	2
chrX	20158878	20159378	MSL1 MSL2 overlapping	2
chrX	20411468	20411968	MSL1 MSL2 overlapping	2
chrX	21231671	21232171	MSL1 MSL2 overlapping	2
chrX	21323637	21324137	MSL1 MSL2 overlapping	2
chrX	21369025	21369525	MSL1 MSL2 overlapping	2
chrX	23008613	23009113	MSL1 MSL2 overlapping	2
chr3L	4092650	4093150	MSL1 alone
chr3L	4553326	4553826	MSL1 alone
chr3L	14673965	14674465	MSL1 alone
chr3L	16381305	16381805	MSL1 alone
chr3L	18087937	18088437	MSL1 alone
chr3R	6908061	6908561	MSL1 alone
chr3R	9328718	9329218	MSL1 alone
chr3R	10677504	10678004	MSL1 alone
chr3R	12121109	12121609	MSL1 alone
chr3R	16260319	16260819	MSL1 alone
chr3R	16431576	16432076	MSL1 alone
chr3R	20154629	20155129	MSL1 alone
chr3R	21184752	21185252	MSL1 alone
chr3R	21408324	21408824	MSL1 alone
chr3R	21619636	21620136	MSL1 alone
chr3R	22397198	22397698	MSL1 alone
chr3R	31086298	31086798	MSL1 alone
chr2L	739960	740460	MSL1 alone
chr2L	3108133	3108633	MSL1 alone
chr2L	7641616	7642116	MSL1 alone
chr2L	8478041	8478541	MSL1 alone
chr2L	10298306	10298806	MSL1 alone
chr2L	12520180	12520680	MSL1 alone
chr2L	15060649	15061149	MSL1 alone
chr2L	16049575	16050075	MSL1 alone
chr2R	8014203	8014703	MSL1 alone
chr2R	13043125	13043625	MSL1 alone
chr2R	15934513	15935013	MSL1 alone
chr2R	15954697	15955197	MSL1 alone
chr2R	23614543	23615043	MSL1 alone
chr2R	24337470	24337970	MSL1 alone
chr2R	24857098	24857598	MSL1 alone
chr2R	25076456	25076956	MSL1 alone
chr3L	1730968	1731468	MSL1 alone
chr3L	2885622	2886122	MSL1 alone
chr3L	6124712	6125212	MSL1 alone
chr3L	8651872	8652372	MSL1 alone
chr3L	16050880	16051380	MSL1 alone
chr3L	17474793	17475293	MSL1 alone
chr3L	18460250	18460750	MSL1 alone
chr3L	21640658	21641158	MSL1 alone
chr3R	5217221	5217721	MSL1 alone
chr3R	6819117	6819617	MSL1 alone
chr3R	8820523	8821023	MSL1 alone
chr3R	9705205	9705705	MSL1 alone
chr3R	10349930	10350430	MSL1 alone
chr3R	10893353	10893853	MSL1 alone
chr3R	11221414	11221914	MSL1 alone
chr3R	11764253	11764753	MSL1 alone
chr3R	13403052	13403552	MSL1 alone
chr3R	15095473	15095973	MSL1 alone
chr3R	17534386	17534886	MSL1 alone
chr3R	18242387	18242887	MSL1 alone
chr3R	25193751	25194251	MSL1 alone
chr3R	28844967	28845467	MSL1 alone
chr3R	30153791	30154291	MSL1 alone
chr3R	30888849	30889349	MSL1 alone
chr2L	2037466	2037966	MSL1 alone
chr2L	6610705	6611205	MSL1 alone
chr2L	13445441	13445941	MSL1 alone
chr2L	19453317	19453817	MSL1 alone
chr2R	12140443	12140943	MSL1 alone
chr2R	12593342	12593842	MSL1 alone
chr2R	15847826	15848326	MSL1 alone
chr2R	17616386	17616886	MSL1 alone
chr2R	17698143	17698643	MSL1 alone
chrY	956700	957200	MSL1 alone
chrX	8087795	8088295	MSL1 alone
chrX	8401841	8402341	MSL1 alone
chrX	12650638	12651138	MSL1 alone
chrX	12651450	12651950	MSL1 alone
chrX	14585133	14585633	MSL1 alone
chrX	15997691	15998191	MSL1 alone
chr3L	292140	292640	MSL1 alone
chr3L	319644	320144	MSL1 alone
chr3L	542784	543284	MSL1 alone
chr3L	1576407	1576907	MSL1 alone
chr3L	1865186	1865686	MSL1 alone
chr3L	2554087	2554587	MSL1 alone
chr3L	2586288	2586788	MSL1 alone
chr3L	3198949	3199449	MSL1 alone
chr3L	3239359	3239859	MSL1 alone
chr3L	3515611	3516111	MSL1 alone
chr3L	3767783	3768283	MSL1 alone
chr3L	3787754	3788254	MSL1 alone
chr3L	5365789	5366289	MSL1 alone
chr3L	5752751	5753251	MSL1 alone
chr3L	5793879	5794379	MSL1 alone
chr3L	5810758	5811258	MSL1 alone
chr3L	5812958	5813458	MSL1 alone
chr3L	6192793	6193293	MSL1 alone
chr3L	6959039	6959539	MSL1 alone
chr3L	7323192	7323692	MSL1 alone
chr3L	7370333	7370833	MSL1 alone
chr3L	7911653	7912153	MSL1 alone
chr3L	8424738	8425238	MSL1 alone
chr3L	8449706	8450206	MSL1 alone
chr3L	8600722	8601222	MSL1 alone
chr3L	8604342	8604842	MSL1 alone
chr3L	8715672	8716172	MSL1 alone
chr3L	8717858	8718358	MSL1 alone
chr3L	8744759	8745259	MSL1 alone
chr3L	8762914	8763414	MSL1 alone
chr3L	9134309	9134809	MSL1 alone
chr3L	9402030	9402530	MSL1 alone
chr3L	9423722	9424222	MSL1 alone
chr3L	9613883	9614383	MSL1 alone
chr3L	9968145	9968645	MSL1 alone
chr3L	11245892	11246392	MSL1 alone
chr3L	11708869	11709369	MSL1 alone
chr3L	12572306	12572806	MSL1 alone
chr3L	13022395	13022895	MSL1 alone
chr3L	13041541	13042041	MSL1 alone
chr3L	13845264	13845764	MSL1 alone
chr3L	14052745	14053245	MSL1 alone
chr3L	14131601	14132101	MSL1 alone
chr3L	15014300	15014800	MSL1 alone
chr3L	15070041	15070541	MSL1 alone
chr3L	15079274	15079774	MSL1 alone
chr3L	16378306	16378806	MSL1 alone
chr3L	16711286	16711786	MSL1 alone
chr3L	16808205	16808705	MSL1 alone
chr3L	17011630	17012130	MSL1 alone
chr3L	17050688	17051188	MSL1 alone
chr3L	17053844	17054344	MSL1 alone
chr3L	17621580	17622080	MSL1 alone
chr3L	17846274	17846774	MSL1 alone
chr3L	17961527	17962027	MSL1 alone
chr3L	18025903	18026403	MSL1 alone
chr3L	19618110	19618610	MSL1 alone
chr3L	19793220	19793720	MSL1 alone
chr3L	19895455	19895955	MSL1 alone
chr3L	19909180	19909680	MSL1 alone
chr3L	20309761	20310261	MSL1 alone
chr3L	20313373	20313873	MSL1 alone
chr3L	21034299	21034799	MSL1 alone
chr3L	21841035	21841535	MSL1 alone
chr3L	22863635	22864135	MSL1 alone
chr3L	24708546	24709046	MSL1 alone
chr3L	24895029	24895529	MSL1 alone
chr3L	24973857	24974357	MSL1 alone
chr3R	3820286	3820786	MSL1 alone
chr3R	4659349	4659849	MSL1 alone
chr3R	5368114	5368614	MSL1 alone
chr3R	6008266	6008766	MSL1 alone
chr3R	6405637	6406137	MSL1 alone
chr3R	6768235	6768735	MSL1 alone
chr3R	6870757	6871257	MSL1 alone
chr3R	6930421	6930921	MSL1 alone
chr3R	7977536	7978036	MSL1 alone
chr3R	8181459	8181959	MSL1 alone
chr3R	8190843	8191343	MSL1 alone
chr3R	8669280	8669780	MSL1 alone
chr3R	8931692	8932192	MSL1 alone
chr3R	9039438	9039938	MSL1 alone
chr3R	9496667	9497167	MSL1 alone
chr3R	9710803	9711303	MSL1 alone
chr3R	9793115	9793615	MSL1 alone
chr3R	10042549	10043049	MSL1 alone
chr3R	10144444	10144944	MSL1 alone
chr3R	11234836	11235336	MSL1 alone
chr3R	11619863	11620363	MSL1 alone
chr3R	11763369	11763869	MSL1 alone
chr3R	12997813	12998313	MSL1 alone
chr3R	13660324	13660824	MSL1 alone
chr3R	13682834	13683334	MSL1 alone
chr3R	14286570	14287070	MSL1 alone
chr3R	14724096	14724596	MSL1 alone
chr3R	14738970	14739470	MSL1 alone
chr3R	15242301	15242801	MSL1 alone
chr3R	15287596	15288096	MSL1 alone
chr3R	16146569	16147069	MSL1 alone
chr3R	17079951	17080451	MSL1 alone
chr3R	17231630	17232130	MSL1 alone
chr3R	18183000	18183500	MSL1 alone
chr3R	18924205	18924705	MSL1 alone
chr3R	19094344	19094844	MSL1 alone
chr3R	19861143	19861643	MSL1 alone
chr3R	19904853	19905353	MSL1 alone
chr3R	20252412	20252912	MSL1 alone
chr3R	20560757	20561257	MSL1 alone
chr3R	21097601	21098101	MSL1 alone
chr3R	21155892	21156392	MSL1 alone
chr3R	21604485	21604985	MSL1 alone
chr3R	21856022	21856522	MSL1 alone
chr3R	22375009	22375509	MSL1 alone
chr3R	23356413	23356913	MSL1 alone
chr3R	23534345	23534845	MSL1 alone
chr3R	23889785	23890285	MSL1 alone
chr3R	24252402	24252902	MSL1 alone
chr3R	24294819	24295319	MSL1 alone
chr3R	24584910	24585410	MSL1 alone
chr3R	24876176	24876676	MSL1 alone
chr3R	25660966	25661466	MSL1 alone
chr3R	26103401	26103901	MSL1 alone
chr3R	26536069	26536569	MSL1 alone
chr3R	27253247	27253747	MSL1 alone
chr3R	27288320	27288820	MSL1 alone
chr3R	27558947	27559447	MSL1 alone
chr3R	27581458	27581958	MSL1 alone
chr3R	27736461	27736961	MSL1 alone
chr3R	28335748	28336248	MSL1 alone
chr3R	29063045	29063545	MSL1 alone
chr3R	29148061	29148561	MSL1 alone
chr3R	30052409	30052909	MSL1 alone
chr3R	30562960	30563460	MSL1 alone
chr3R	32068253	32068753	MSL1 alone
chr2L	5505	6005	MSL1 alone
chr2L	158799	159299	MSL1 alone
chr2L	160695	161195	MSL1 alone
chr2L	298115	298615	MSL1 alone
chr2L	305569	306069	MSL1 alone
chr2L	1077669	1078169	MSL1 alone
chr2L	1108060	1108560	MSL1 alone
chr2L	1118072	1118572	MSL1 alone
chr2L	1644332	1644832	MSL1 alone
chr2L	1723781	1724281	MSL1 alone
chr2L	1884379	1884879	MSL1 alone
chr2L	2194617	2195117	MSL1 alone
chr2L	2855763	2856263	MSL1 alone
chr2L	2856959	2857459	MSL1 alone
chr2L	3094783	3095283	MSL1 alone
chr2L	3507120	3507620	MSL1 alone
chr2L	3713383	3713883	MSL1 alone
chr2L	3813184	3813684	MSL1 alone
chr2L	4371655	4372155	MSL1 alone
chr2L	4971231	4971731	MSL1 alone
chr2L	5461185	5461685	MSL1 alone
chr2L	5744576	5745076	MSL1 alone
chr2L	6098691	6099191	MSL1 alone
chr2L	7065603	7066103	MSL1 alone
chr2L	7885183	7885683	MSL1 alone
chr2L	7984011	7984511	MSL1 alone
chr2L	7998889	7999389	MSL1 alone
chr2L	8082874	8083374	MSL1 alone
chr2L	8104005	8104505	MSL1 alone
chr2L	8403332	8403832	MSL1 alone
chr2L	8488698	8489198	MSL1 alone
chr2L	8528291	8528791	MSL1 alone
chr2L	9699037	9699537	MSL1 alone
chr2L	10121685	10122185	MSL1 alone
chr2L	10964386	10964886	MSL1 alone
chr2L	11829180	11829680	MSL1 alone
chr2L	12546450	12546950	MSL1 alone
chr2L	12692799	12693299	MSL1 alone
chr2L	13693215	13693715	MSL1 alone
chr2L	14354986	14355486	MSL1 alone
chr2L	15067816	15068316	MSL1 alone
chr2L	15498997	15499497	MSL1 alone
chr2L	15875095	15875595	MSL1 alone
chr2L	15878666	15879166	MSL1 alone
chr2L	16224772	16225272	MSL1 alone
chr2L	16287454	16287954	MSL1 alone
chr2L	16448741	16449241	MSL1 alone
chr2L	16868702	16869202	MSL1 alone
chr2L	18561658	18562158	MSL1 alone
chr2L	18708407	18708907	MSL1 alone
chr2L	18936106	18936606	MSL1 alone
chr2L	19430308	19430808	MSL1 alone
chr2L	19791789	19792289	MSL1 alone
chr2L	20148278	20148778	MSL1 alone
chr2L	20638356	20638856	MSL1 alone
chr2L	20770287	20770787	MSL1 alone
chr2L	21051763	21052263	MSL1 alone
chr2R	1521393	1521893	MSL1 alone
chr2R	5372700	5373200	MSL1 alone
chr2R	6169344	6169844	MSL1 alone
chr2R	6482326	6482826	MSL1 alone
chr2R	6501630	6502130	MSL1 alone
chr2R	6924031	6924531	MSL1 alone
chr2R	6971354	6971854	MSL1 alone
chr2R	7407537	7408037	MSL1 alone
chr2R	8051729	8052229	MSL1 alone
chr2R	8952164	8952664	MSL1 alone
chr2R	9044167	9044667	MSL1 alone
chr2R	9094946	9095446	MSL1 alone
chr2R	9430089	9430589	MSL1 alone
chr2R	9842273	9842773	MSL1 alone
chr2R	9958583	9959083	MSL1 alone
chr2R	10117406	10117906	MSL1 alone
chr2R	10142178	10142678	MSL1 alone
chr2R	10782621	10783121	MSL1 alone
chr2R	10898726	10899226	MSL1 alone
chr2R	11710122	11710622	MSL1 alone
chr2R	12200478	12200978	MSL1 alone
chr2R	12612850	12613350	MSL1 alone
chr2R	12755935	12756435	MSL1 alone
chr2R	13482977	13483477	MSL1 alone
chr2R	13941886	13942386	MSL1 alone
chr2R	13953961	13954461	MSL1 alone
chr2R	14849298	14849798	MSL1 alone
chr2R	14981040	14981540	MSL1 alone
chr2R	15531916	15532416	MSL1 alone
chr2R	16014657	16015157	MSL1 alone
chr2R	16098334	16098834	MSL1 alone
chr2R	16102419	16102919	MSL1 alone
chr2R	16588779	16589279	MSL1 alone
chr2R	16921356	16921856	MSL1 alone
chr2R	16924647	16925147	MSL1 alone
chr2R	17392303	17392803	MSL1 alone
chr2R	19141378	19141878	MSL1 alone
chr2R	19178476	19178976	MSL1 alone
chr2R	19442035	19442535	MSL1 alone
chr2R	20274316	20274816	MSL1 alone
chr2R	20286835	20287335	MSL1 alone
chr2R	21250756	21251256	MSL1 alone
chr2R	21323169	21323669	MSL1 alone
chr2R	22570792	22571292	MSL1 alone
chr2R	22626228	22626728	MSL1 alone
chr2R	22798801	22799301	MSL1 alone
chr2R	23702191	23702691	MSL1 alone
chr2R	23746642	23747142	MSL1 alone
chr2R	23865142	23865642	MSL1 alone
chr2R	23871751	23872251	MSL1 alone
chr2R	24057517	24058017	MSL1 alone
chr2R	24068763	24069263	MSL1 alone
chr2R	24606721	24607221	MSL1 alone
chr2R	24743517	24744017	MSL1 alone
chr2R	25011460	25011960	MSL1 alone
chr4	989378	989878	MSL1 alone
