## Supplemental material for "N-Terminus of *Drosophila Melanogaster* MSL1 Is Critical for Dosage Compensation"

### Sheet: S1
Table 1. The list of oligonucleotides
			Restriction site			Restriction site
MSL1 (1-1039) fly	m1-fl-dl_D	aactagtaatggacaagcgattcaagtggc	ScaI	m1-fl-dl_R	tgcggccgctaacgattcttctggc	NotI
MSL1 (15-1039) fly	m1d15-fl_D	aaactagtctacttggaatcgccctatccccac	ScaI	msl1-HA_R	ggtggagatccatacgattcttctggcg	-
MSL1 (85-1039) fly	m1d85-fl_D	ggactagtcatggctcctccttcc	ScaI	HA-NotI_R	aggcggccgctaatatccgccatg	NotI
MSL1 "3S"	msl1-3S-3aa_D	agctccttcagctggccgcccaaaaagcg	-
	m1-3S-rD	cactagtaatggacagctccttcagctggc	ScaI
MSL1 "2A"	msl1-2A-3aa_D	aagcgagccaaggccccgcccaaaaagc	-
	m1-2A-rD	cactagtaatggacaagcgagccaaggccc	ScaI
MSL1 "GS"	msl1-gs1D	gcagcggaagcggaccgcccaaaaagcggg	-
	msl1-gsrD	cactagtaatggacagcagcggaagcggac	ScaI
Internal deletions
Δ8-20	msl1 8-20_R	ggtatgtggggccacttgaatcgcttg		msl1 8-20_D	attcaagtggccccacataccgtcgcg
Δ24-39	msl1_24-39_R	gaagatgctgtatgtggggatagggcgat		msl1_24-39_D	cccacatacagcatcttcatcagcatcc
Δ41-85	msl1_41-85_R	gagccatctgcgtctgattgg		msl1_41-85_D	gacgcagatggctcctccttc
Δ41-65	msl1_41-65_D	gacgcagaataacaactaccg		msl1_41-65_R	tgttattctgcgtctgattggg
Δ66-85	msl1_66-85_R	gagccatacccccgccatgtc		msl1_66-85_D	cgggggtatggctcctccttc
Primers for RT-qPCR
Name	dir	rev
RoX2	TTCGAAACGTTCTCCGAAGC	AGTCGTACTCATCTCACTGTCC
RpL34	GTTCGATCCGTAACCGATGT	CCAGTCGGATCGATATGCTAA
